# Functional diversity of phage sponge proteins that sequester host immune signals

**DOI:** 10.1101/2025.08.24.671296

**Authors:** Romi Hadary, Renee B. Chang, Nathalie Béchon, Nitzan Tal, Ilya Osterman, Erez Yirmiya, Jeremy Garb, Gil Amitai, Philip J. Kranzusch, Rotem Sorek

## Abstract

Multiple bacterial immune systems, including CBASS, Thoeris, and Pycsar, employ signaling molecules that activate the immune response following phage infection. Phages counteract bacterial immune signaling using sponge proteins that bind and sequester the immune signals, but the breadth of immune signals targeted by phage sponges is unclear. Here we study the functional versatility of Acb2, Tad1 and Tad2, three families of sponge proteins known to inhibit CBASS and Thoeris signaling. Eighty-four proteins representing the phylogenetic diversity of these sponge families were tested for their ability to inhibit immunity by sequestering 3′3′-cGAMP and 3′3′-cUA (CBASS), cCMP and cUMP (Pycsar), and 3′cADPR, His-ADPR and N7-cADPR (types I, II and IV Thoeris, respectively). While Acb2 proteins were so far reported to inhibit only CBASS systems, we found Acb2 homologs that bind 3′cADPR and inhibit Thoeris defense. In addition, we discovered sponge proteins that inhibit Pycsar and type IV Thoeris by binding cUMP and N7-cADPR, respectively. Using crystal structures, structural modeling and biochemical analyses, we explain the molecular basis for signal-binding specificities in members of these sponge families. Our study reports the first sponges inhibiting Pycsar and type IV Thoeris, and demonstrates how phage sponges evolve to obtain diverse specificities.
