## Supplementary material for "Functional diversity of phage sponge proteins that sequester host immune signals": Table S2

### Sheet: Sheet1
							Type I Thoeris ( Bacillus cereus MSX-D12)			Type II Thoeris (Bacillus amyloliquefaciens Y2)			Type IV Thoeris (Pseudomonas sp.1-7)			CBASS (Yersinia aleksiciae IP28587 )			CBASS ( Escherichia albertii MOD1-EC1698)			Pycsar ( Escherichia coli E831)			Pycsar (Bacillus sp. G1)
	Homolog	IMG-VR ID	Protein lenth	Sequnce	insert length	insert sequnce	Transformation (96 plate)	Collapse during infection in liquid media	Anti defense validation in plaque assay	Transformation (96 plate)	Collapse during infection in liquid media	Anti defense validation in plaque assay	Transformation (96 plate)	Collapse during infection in liquid media	Anti defense validation in plaque assay	Transformation (96 plate)	Collapse during infection in liquid media	Anti defense validation in plaque assay	Transformation (96 plate)	Collapse during infection in liquid media	Anti defense validation in plaque assay	Transformation (96 plate)	Collapse during infection in liquid media	Anti defense validation in plaque assay	Transformation (96 plate)	Collapse during infection in liquid media	Anti defense validation in plaque assay
1	Acb2	IMGVR_UViG_3300007638_000047|Ga0105526_1002688|Ga0105526_100268812	76	MKTIGEIRCNVGNQKIESSLVENVRADLADIIDMLEEQRTNKDLSQVSGEKQRLISIAQTKLEEACMFAVKALYIK	231	ATGAAGACCATCGGCGAAATTCGGTGCAACGTAGGAAATCAGAAAATTGAAAGCTCTCTTGTTGAAAACGTTCGGGCGGATTTGGCAGATATTATAGATATGCTTGAGGAACAGCGCACAAACAAGGATCTGTCACAAGTTAGTGGGGAAAAACAACGATTAATTAGCATAGCGCAAACAAAACTGGAAGAAGCATGTATGTTCGCGGTAAAAGCACTCTATATCAAATAA	n	N/A	n	y	n	N/A	n	N/A	n	n	N/A	n	y	y	y	y	n	N/A	y	n	N/A
2	Acb2	IMGVR_UViG_3300005656_000013|Ga0073902_10000336|Ga0073902_1000033618	78	MKTLGERRVRVDFNPAGSEKDYVDAIKLRSADLIDLVDKAASNPKWDDETVKEWLRLKVLALTYYETAAMYAVKAATV	237	ATGAAAACTTTAGGCGAGAGGCGTGTGCGCGTCGACTTTAACCCGGCGGGCTCCGAGAAGGATTATGTGGATGCGATTAAGCTGAGATCTGCAGATTTAATCGATCTTGTTGATAAAGCTGCAAGCAACCCGAAATGGGATGATGAGACAGTGAAGGAATGGCTTCGACTCAAAGTCCTTGCACTGACGTACTATGAAACCGCAGCAATGTATGCCGTCAAAGCTGCGACAGTATAA	y	n	N/A	y	n	N/A	y	n	N/A	y	n	N/A	y	n	N/A	y	n	N/A	y	n	N/A
3	Acb2	IMGVR_UViG_3300014501_000031|Ga0182024_10002795|Ga0182024_1000279522	72	MNAEFQVHLLNDEGIKKAQQLATVFSTLLDEIVAINPSPSREMSLVRTKLEEASFFAKKAMANNPYFQKEVK	219	ATGAACGCGGAGTTTCAAGTGCATCTTCTTAACGATGAAGGGATAAAAAAGGCTCAGCAATTGGCTACGGTTTTTTCTACTCTGTTAGATGAGATCGTCGCAATCAATCCGTCCCCGTCAAGAGAAATGTCCTTGGTGAGGACTAAGCTTGAAGAAGCAAGCTTTTTTGCTAAAAAAGCTATGGCGAACAATCCATATTTCCAAAAAGAAGTTAAATAG	n	N/A	y	y	n	N/A	y	n	N/A	y	n	N/A	y	y	y	y	n	N/A	y	n	N/A
4	Acb2	Kang_0027_ST001_A_NODE_39_length_33981_cov_8.967635|Kang_0027_ST001_A_NODE_39_length_33981_cov_8.967635_22	67	MNEKIENAFTYHQPKEGQPEKYKALRSKAKELAYLIDELCPDGREKSLAMTKLEEASMWANASVARN	204	ATGAACGAGAAGATTGAAAACGCCTTTACATATCATCAACCGAAGGAAGGACAACCGGAAAAATATAAGGCTCTTCGTTCTAAGGCTAAAGAGCTTGCCTATCTTATTGACGAACTGTGCCCGGATGGGCGCGAAAAGAGCTTAGCGATGACTAAACTCGAGGAAGCTTCTATGTGGGCTAACGCGAGCGTTGCACGCAACTAA	y	n	N/A	y	n	N/A	y	n	N/A	y	n	N/A	y	y	y	y	n	N/A	y	n	N/A
5	Acb2	IMGVR_UViG_3300017963_000102|Ga0180437_10001195|Ga0180437_1000119535	97	MGDRQQEIDAAIIEDKQLRQWLDTTLQKLKAMDHKSRERSLAKIQEAMRSLAATKIQEAIMWLGMDLKELAGGVSCYKHGYDPQSTKVDPPPDGVKL	294	ATGGGAGATCGACAGCAAGAAATCGACGCCGCGATTATTGAGGACAAACAGCTTCGTCAGTGGCTGGATACAACATTACAAAAGCTTAAAGCGATGGACCATAAATCACGGGAACGCTCATTAGCTAAGATTCAAGAAGCAATGCGTAGTCTTGCCGCAACGAAGATTCAAGAGGCTATCATGTGGCTCGGAATGGATTTAAAAGAGCTTGCAGGGGGAGTTTCTTGCTACAAGCATGGATATGACCCTCAAAGCACTAAAGTTGACCCACCGCCGGATGGCGTGAAACTCTAG	y	n	N/A	y	n	N/A	y	n	N/A	y	n	N/A	y	y	y	y	n	N/A	y	n	N/A
6	Acb2	IMGVR_UViG_3300031379_000001|Ga0307434_1000158|Ga0307434_100015870	70	LNKDYFIKSFSHQQPTNDQLRRIEHLRLSYKLLLNEIYENCIDSRELSLALNNLENSLMYAVKSIVLEKR	213	CTTAACAAGGACTATTTTATCAAATCATTTTCGCATCAACAGCCGACAAACGATCAGTTACGCCGTATCGAACATTTACGTCTGTCCTATAAGCTTTTGCTCAATGAAATATATGAGAATTGCATTGACTCCCGCGAGCTGTCTCTGGCATTAAATAACCTGGAAAATTCTCTTATGTATGCGGTGAAGTCCATCGTCCTGGAAAAACGGTAA	y	n	N/A	y	n	N/A	y	n	N/A	y	n	N/A	n	N/A	y	y	n	N/A	y	n	N/A
7	Acb2	IMGVR_UViG_3300021256_000166|Ga0223826_10001322|Ga0223826_1000132250	65	MNNRAKYLEVNKEKQDRIDLIRNSFSNMYDVIDVNCKTNRETAIAYTKLEEAQMWAIKGITREEH	198	ATGAACAACAGGGCTAAATACTTGGAAGTCAACAAAGAAAAGCAGGATAGAATTGATTTAATTCGTAACTCTTTTTCTAATATGTATGATGTGATCGATGTAAATTGCAAGACCAACCGGGAGACAGCGATTGCCTACACGAAACTGGAAGAAGCTCAGATGTGGGCTATTAAAGGTATTACGAGGGAGGAACATTAA	n	N/A	y	y	n	N/A	y	n	N/A	y	y	n	y	y	y	n	N/A	n	y	n	N/A
8	Acb2	IMGVR_UViG_3300017991_000961|Ga0180434_10018756|Ga0180434_100187563	62	MPVTEVEFNPSGDPKITEIKTKANELAAAIGSLPPGRRRSIALTQLEQASMWAVKAAARGDE	189	ATGCCCGTAACGGAAGTAGAATTTAACCCTTCCGGCGATCCTAAGATTACGGAGATCAAAACGAAAGCTAACGAGTTGGCGGCTGCTATCGGGTCATTACCACCAGGACGTCGGCGTAGCATCGCCTTGACTCAGTTAGAACAAGCTTCTATGTGGGCCGTTAAAGCCGCCGCACGCGGAGATGAATAA	y	n	N/A	y	n	N/A	y	n	N/A	y	n	N/A	n	N/A	y	y	n	N/A	y	n	N/A
9	Acb2	IMGVR_UViG_3300020020_000204|Ga0193738_1000648|Ga0193738_100064810	82	MRLPGLGVPVDPLTGYPLSQVVLGRLAKLKDVVWTLRLALHELDGTTEGSQPGNRCMAMAFTKLDEVAMWAAEAVLERPGGR	249	ATGAGACTGCCGGGCTTGGGAGTTCCAGTCGATCCCCTTACGGGGTATCCGTTATCGCAAGTTGTTCTGGGTCGATTAGCTAAGTTAAAAGACGTAGTCTGGACACTTAGGTTGGCGCTTCACGAACTGGATGGCACGACGGAAGGGTCACAACCTGGAAACCGCTGTATGGCCATGGCTTTCACGAAGTTGGATGAAGTGGCAATGTGGGCTGCCGAGGCGGTATTGGAGCGGCCCGGAGGTCGATAG	y	n	N/A	y	n	N/A	y	n	N/A	y	n	N/A	n	N/A	y	y	n	N/A	y	n	N/A
10	Acb2	IMGVR_UViG_3300025174_000085|Ga0209324_10000422|Ga0209324_1000042233	84	MSEENATKVNPFGYFKPAEAMLPLIQEVRDGYSGLHKFLMTLPPSRERSVAITELETSAMWAIKGLVLNDSGSTQPNESGVTGA	255	ATGAGCGAAGAAAATGCTACTAAAGTCAATCCATTTGGCTATTTTAAGCCTGCTGAGGCGATGCTCCCGCTTATACAGGAAGTCCGGGATGGCTACTCTGGCCTGCATAAATTCCTTATGACCTTACCACCGTCCCGAGAACGCTCGGTCGCCATCACCGAACTTGAAACGAGTGCAATGTGGGCGATTAAGGGCCTGGTTCTCAACGACTCAGGTAGCACGCAGCCTAATGAATCAGGGGTGACGGGAGCTTAA	y	n	N/A	y	n	N/A	y	n	N/A	y	y	n	y	y	y	y	n	N/A	y	n	N/A
11	Acb2	IMGVR_UViG_3300021478_000026|Ga0210402_10000227|Ga0210402_1000022766	80	MSLHGETFQYLRPTQDQMEAMQKLRDAAQKYAEALDELLADGADKTYTLRKLREVAMWANVAVTRHQDGTPRTDGYPSPE	243	ATGAGCTTGCATGGGGAAACATTCCAGTACCTGCGACCGACACAGGACCAGATGGAAGCGATGCAAAAGCTCCGAGATGCCGCGCAAAAATATGCTGAAGCACTTGATGAGTTATTAGCAGACGGGGCGGACAAAACGTATACCTTGCGGAAATTAAGAGAAGTGGCTATGTGGGCGAATGTCGCTGTTACGAGACATCAGGATGGAACTCCTCGGACTGATGGCTATCCGTCGCCGGAATAA	y	y	y	y	n	N/A	y	n	N/A	y	y	n	y	y	y	y	n	N/A	y	n	N/A
12	Acb2	IMGVR_UViG_3300007609_000148|Ga0102945_1000262|Ga0102945_100026213	64	MSLTKPEFNPSGKPEIDRIKAFAEDMAAVIENEVPDGRRKAIALTHLETAAMFAVKACFDDDSV	195	ATGAGCCTGACGAAACCCGAGTTTAATCCATCGGGCAAACCGGAGATCGACCGTATCAAAGCCTTTGCGGAAGATATGGCTGCGGTTATCGAGAACGAAGTACCAGATGGGCGCAGAAAAGCGATTGCGTTGACACACCTGGAAACGGCAGCTATGTTTGCGGTCAAAGCTTGTTTTGATGACGACAGCGTTTAA	n	N/A	y	y	n	N/A	y	n	N/A	y	y	n	y	y	y	y	n	N/A	y	n	N/A
13	Acb2	IMGVR_UViG_3300010398_000020|Ga0126383_10000130|Ga0126383_1000013050	80	MSQFQGEPDKRQEGDIEVSRFRPRYRKLTTEEMALHDLIKTRAEELEELYMQASKDQRYRALATTALEESVMWAIKALTA	243	ATGAGTCAGTTTCAGGGCGAACCGGATAAGAGGCAAGAAGGTGATATCGAAGTAAGCAGATTCAGACCACGTTATAGGAAACTGACCACAGAAGAAATGGCGCTGCATGATTTAATCAAAACGAGAGCTGAAGAGCTCGAAGAGTTGTACATGCAAGCATCCAAAGACCAAAGATACCGAGCACTGGCTACGACGGCGCTGGAGGAGTCGGTTATGTGGGCCATAAAAGCGTTAACGGCTTAG	n	N/A	y	y	n	N/A	y	n	N/A	n	N/A	y	y	y	y	y	n	N/A	y	n	N/A
14	Acb2	IMGVR_UViG_3300005989_000026|Ga0075154_10001211|Ga0075154_1000121129	89	MTAIAIKDLPRITDAAPEALDESVKELFTYHAWSVEQIEKGQKVKNALAEAYKAILLNVPSSPSRTRALNCLTDARMLANASISFNGEV	270	ATGACAGCAATCGCTATTAAGGACCTCCCCAGAATCACAGACGCTGCCCCGGAGGCCTTGGACGAAAGTGTGAAAGAACTGTTTACGTATCACGCATGGTCAGTTGAGCAGATTGAGAAAGGCCAGAAAGTGAAAAATGCTTTAGCCGAAGCCTATAAGGCTATTCTTCTGAACGTGCCGTCAAGTCCCTCCCGCACACGCGCTCTCAATTGCTTAACGGATGCGCGTATGTTAGCCAACGCATCGATATCGTTCAATGGTGAAGTTTAA	y	n	N/A	y	n	N/A	y	n	N/A	n	N/A	n	n	N/A	y	n	N/A	n	y	n	N/A
15	Acb2	IMGVR_UViG_3300008306_000001|Ga0115184_1000029|Ga0115184_100002949	73	MTCGEQLVGIDFNVDNRGDVHECKMRFAHAINQLEELNNGPSMLSATQKLLIDEAITRIVDAQMWAVKAITAK	222	ATGACATGTGGAGAACAACTCGTTGGCATAGACTTTAATGTGGATAACAGGGGAGACGTGCATGAGTGTAAGATGAGGTTTGCTCACGCGATTAACCAGCTTGAAGAACTGAATAATGGCCCTTCCATGCTTTCTGCGACTCAAAAACTGCTGATAGACGAAGCGATTACCCGCATCGTTGATGCACAAATGTGGGCGGTTAAGGCTATCACCGCCAAGTGA	y	n	N/A	y	n	N/A	y	n	N/A	y	y	y	y	n	N/A	n	N/A	n	y	n	N/A
16	Acb2	DTR_578507|DTR_578507_36	93	MSDVGKVSGLPVAGYKDQKQTAVDQVNLNKMMEEIVLRRIDTLQTEGEVDPRWLAIARTDIEKGFMALNRSIFKPERIDLSGNAADAQAALLR	282	ATGAGCGACGTCGGAAAAGTGTCTGGCTTGCCAGTGGCGGGTTATAAAGATCAGAAGCAGACAGCAGTCGACCAAGTGAACTTAAATAAAATGATGGAAGAGATTGTTCTTCGTCGCATCGATACATTGCAAACGGAGGGGGAAGTGGACCCTCGGTGGCTTGCAATTGCCCGGACAGACATTGAAAAAGGATTTATGGCGCTGAACCGCTCAATTTTTAAGCCAGAGAGAATTGATCTCTCCGGCAATGCGGCGGACGCCCAAGCCGCGTTATTGCGCTGA	y	n	N/A	y	n	N/A	y	n	N/A	y	y	y	y	y	y	n	N/A	n	y	y	n
17	Acb2	IMGVR_UViG_3300009094_000064|Ga0111539_10002281|Ga0111539_1000228111	71	MTDDQLKVIFSYHAATEAQRVSHDQINTAFLECARVINAAVPEGPGKTVAIRKLSEARMQANHCVALEGIF	216	ATGACAGATGATCAGCTGAAGGTCATCTTTTCATACCATGCCGCGACGGAAGCTCAGCGCGTAAGCCATGACCAGATTAACACAGCGTTCCTGGAATGTGCGAGGGTTATAAACGCCGCAGTCCCGGAAGGCCCTGGTAAAACAGTCGCTATACGTAAACTTAGTGAGGCGAGAATGCAGGCCAATCATTGCGTTGCTCTCGAAGGAATTTTCTAA	y	n	N/A	y	n	N/A	n	N/A	n	y	n	N/A	n	N/A	n	n	N/A	n	y	n	N/A
18	Acb2	IMGVR_UViG_3300002091_000067|JGI24028J26656_1000121|JGI24028J26656_100012128	68	MTDTFRKQYKTLSPYNNDLIIQVKDKAEELERIMLEIKSREMSLALTNLEQAIMWCTKAMVLHDEKQN	207	ATGACGGACACATTTAGAAAACAATACAAAACACTGAGCCCCTATAACAATGACCTGATCATCCAGGTCAAGGATAAGGCAGAGGAATTAGAGAGGATTATGCTCGAAATCAAAAGCCGCGAAATGTCTTTGGCACTTACCAACTTAGAACAAGCGATAATGTGGTGTACGAAAGCCATGGTATTGCATGACGAAAAGCAAAACTAA	y	n	N/A	y	n	N/A	y	y	n	y	y	y	y	y	y	y	n	N/A	y	n	N/A
19	Acb2	IMGVR_UViG_3300032160_000019|Ga0311301_10006327|Ga0311301_1000632748	84	MTKTKRSILDRVNRDFVFRPCPIGADPDRHADREHVRSILGSAALDLVRICPESREMNHALNRLDEAVMWCHAAIDRHGVSSPE	255	ATGACAAAAACAAAAAGGAGCATCCTTGATCGAGTTAATAGGGATTTTGTGTTTCGGCCTTGTCCAATCGGAGCAGATCCTGATCGTCACGCCGATCGCGAGCACGTGCGGAGCATTTTGGGCAGCGCCGCGCTCGATCTTGTAAGAATTTGCCCGGAATCAAGAGAAATGAACCATGCACTGAACAGGTTAGATGAGGCGGTTATGTGGTGTCATGCCGCAATTGATCGCCATGGAGTTTCGTCACCGGAATAG	y	n	N/A	y	n	N/A	y	n	N/A	y	n	N/A	n	N/A	n	n	N/A	n	y	n	N/A
20	Acb2	IMGVR_UViG_3300018083_000010|Ga0184628_10000089|Ga0184628_1000008925	72	MVHLGNVTHIMAHHALDENQVEAVGKVRDAAKALALVILEVVPTCPDQQVALRRVREAMMNANVAIALRGDG	219	ATGGTTCACTTAGGGAATGTGACTCATATAATGGCTCATCATGCGCTGGATGAAAACCAAGTAGAAGCAGTGGGCAAGGTAAGAGACGCAGCTAAGGCGCTGGCGCTGGTGATCCTGGAGGTAGTCCCTACGTGCCCTGACCAACAGGTTGCATTGCGCCGCGTTCGGGAAGCAATGATGAATGCAAACGTTGCAATCGCGCTTCGCGGGGATGGTTAA	y	n	N/A	y	n	N/A	n	N/A	n	y	n	N/A	y	y	y	y	n	N/A	y	n	N/A
21	Acb2	DTR_535527|DTR_535527_48	70	MYKRVNFEPMDKHLSESIRGKLEEAEALIMQLPAGRNRSIALTKLEDTMLRANLAISDAVATRSESETKD	213	ATGTATAAAAGAGTCAACTTCGAACCGATGGATAAGCATCTGAGTGAGTCAATTAGGGGGAAACTGGAAGAAGCAGAAGCGTTGATTATGCAATTGCCAGCCGGTAGGAATCGTTCAATCGCGCTGACAAAACTGGAAGATACCATGTTGCGTGCAAATCTGGCTATCTCTGACGCTGTCGCTACCAGAAGTGAAAGCGAAACGAAAGATTAA	y	n	N/A	y	n	N/A	y	n	N/A	y	y	y	y	y	y	n	N/A	n	y	n	N/A
22	Acb2	IMGVR_UViG_3300003140_000022|Ga0051081_1006145|Ga0051081_100614510	60	MYPVRKFNVAEAAYSTNLRLKMQEAEGMVRRIAPSRERSLALTKLDEALFWANAAIAARA	183	ATGTATCCTGTGAGAAAATTCAACGTGGCGGAGGCAGCTTACTCAACGAATCTTAGGTTAAAAATGCAAGAAGCAGAAGGCATGGTTCGAAGAATTGCACCGTCACGAGAACGCTCTTTAGCTTTAACGAAACTGGATGAAGCGCTCTTTTGGGCGAATGCCGCCATAGCGGCGCGAGCTTAA	y	n	N/A	y	n	N/A	n	N/A	n	y	n	N/A	n	N/A	n	n	N/A	n	y	n	N/A
23	Acb2	IMGVR_UViG_3300025695_000130|Ga0209653_1001337|Ga0209653_100133712	67	MKLEQEAEAFSEGKRTQFNQALQEYMQPLHQYLNDNLHNTKELDDIKYHMLAVKLLSRHCAETHGIK	204	ATGAAACTGGAACAGGAAGCTGAGGCTTTCTCTGAGGGTAAGCGTACTCAGTTTAATCAAGCCCTGCAGGAATATATGCAACCGTTACATCAGTATCTGAACGACAACCTTCATAACACGAAGGAGCTGGACGACATAAAGTACCATATGCTGGCGGTTAAATTGCTTTCCAGACATTGTGCTGAAACACATGGAATCAAGTAA	y	n	N/A	y	n	N/A	y	n	N/A	y	n	N/A	y	n	N/A	n	N/A	n	y	y	n
24	Acb2	IMGVR_UViG_3300020156_000061|Ga0196970_1000614|Ga0196970_100061429	83	MATEATQDRSLTYGEKAVGLSFNPSGDEKVQKIKEHMAAVIDMVHDGNGTDSSDELGYDIDKMAVDQLILAQMAAVKAITFQK	252	ATGGCGACAGAAGCAACTCAAGACAGGAGTTTGACGTATGGCGAGAAAGCCGTGGGATTGTCCTTCAATCCGAGCGGAGACGAGAAAGTGCAAAAGATCAAGGAACATATGGCGGCTGTGATCGATATGGTCCACGATGGCAATGGTACCGATTCATCTGACGAATTAGGCTACGACATAGACAAAATGGCCGTCGATCAGTTGATTCTCGCTCAGATGGCGGCTGTGAAAGCAATTACCTTCCAGAAATAG	y	n	N/A	y	n	N/A	y	n	N/A	y	n	N/A	y	n	N/A	n	n/a	n	y	n	N/A
25	Acb2	IMGVR_UViG_3300025018_000141|Ga0210043_1000160|Ga0210043_100016054	79	MDDRNPSNLQTDEIHAFRKAVDAVIKSAQALQGKAGHGGGGREISLVVTKLQEGKMWAGKVLEEIGSELPEQYRDEAVK	240	ATGGATGATAGAAACCCATCTAATTTGCAAACGGATGAAATCCATGCCTTCCGTAAAGCCGTTGATGCAGTCATTAAGTCCGCTCAGGCATTACAAGGAAAAGCTGGCCATGGCGGGGGCGGAAGGGAGATTAGCCTGGTAGTCACTAAGCTGCAAGAGGGAAAAATGTGGGCGGGTAAAGTCTTAGAAGAAATCGGATCGGAGCTGCCGGAACAGTATCGTGACGAAGCTGTCAAGTAA	y	n	N/A	y	n	N/A	y	n	N/A	n	N/A	n	n	N/A	y	y	n	N/A	y	n	N/A
26	Acb2	IMGVR_UViG_3300010392_000616|Ga0118731_107405858|Ga0118731_1074058588	74	MDNQHQKIKGYRELTQEEIDLMNKIKSQGEILGKLIDELSSYDGIDKRWLAIGRTNLQHGIMDIVRAIAQPTTF	225	ATGGATAATCAACATCAGAAGATCAAGGGATACCGTGAACTTACTCAAGAAGAAATCGATCTGATGAATAAGATTAAGTCTCAGGGTGAGATTTTAGGGAAATTAATTGATGAGCTGTCATCATATGATGGAATTGATAAGCGCTGGCTTGCGATCGGACGTACGAACCTGCAGCACGGGATCATGGACATCGTCCGTGCGATAGCTCAGCCTACAACCTTCTAA	y	n	N/A	y	n	N/A	n	N/A	n	y	y	y	y	y	y	y	n	N/A	y	n	N/A
27	Acb2	IMGVR_UViG_3300006914_000028|Ga0075436_100001672|Ga0075436_10000167227	76	MDTVEAAALEETFTYHAPTSEQIQHYASIREAAKVLAYEILRYAPKCADRSAAIRKVREAVMTANAAIAIPLGKGL	231	ATGGATACAGTTGAAGCGGCAGCACTGGAAGAGACTTTTACATATCATGCTCCAACGTCGGAGCAAATTCAGCATTACGCTAGCATTAGAGAAGCTGCGAAAGTTTTAGCCTACGAGATTCTTCGGTATGCACCTAAATGCGCCGACCGGAGCGCGGCAATTAGAAAGGTGAGAGAGGCGGTGATGACGGCAAATGCTGCGATAGCTATCCCTCTTGGCAAGGGCTTGTAA	n	N/A	y	y	n	N/A	n	N/A	n	n	N/A	y	y	y	n	y	n	N/A	y	n	N/A
28	Acb2	DTR_411798|DTR_411798_157	50	MEKELTKLESELKSLIKDFEKQTRTRELSLVITKLEEAEMWLNKQINKNE	153	ATGGAGAAGGAGTTGACCAAATTGGAATCTGAACTGAAATCCTTAATCAAAGACTTCGAAAAACAGACACGTACGCGGGAGTTGTCGCTGGTCATTACGAAACTGGAAGAAGCGGAAATGTGGCTGAACAAACAAATAAACAAAAACGAGTAA	n	N/A	n	y	n	N/A	y	n	N/A	y	n	N/A	y	y	y	y	n	N/A	y	n	N/A
29	Acb2	IMGVR_UViG_3300002231_000776|KVRMV2_100037006|KVRMV2_10003700631	88	MGETTVEEVCSWLRAEIEKLKQTVADTMTEASDFQCEDSLLDGANIPASKQANMKANLTLVFRDLENARMRCGKAMQAAQGGVSILDK	267	ATGGGAGAAACAACAGTCGAAGAGGTTTGCTCTTGGCTCAGAGCAGAAATTGAAAAACTCAAACAGACCGTGGCAGACACCATGACTGAAGCGAGTGATTTTCAATGCGAAGACTCCCTGTTGGATGGTGCGAATATCCCCGCTTCAAAGCAGGCGAACATGAAAGCCAACCTGACGCTGGTTTTCCGGGATCTGGAGAACGCACGGATGCGCTGCGGCAAAGCGATGCAAGCTGCACAGGGTGGAGTCAGCATCTTAGATAAATAA	n	N/A	y	y	n	N/A	n	N/A	n	y	n	N/A	y	n	N/A	y	n	N/A	y	y	n
30	Acb2	DTR_718562|DTR_718562_23	90	METPVGTTSDSASKRFDYVKYDDKATATHAALKEAFLRMEGLVETRLEAGRAKALIMTKLEEAFMWVGKAIRDEQVGKRGAELQEGRCDS	273	ATGGAAACCCCAGTGGGAACGACTTCTGACTCCGCGTCTAAGCGTTTCGATTATGTGAAATATGATGATAAGGCGACAGCAACACATGCAGCTCTTAAGGAAGCGTTTCTGAGAATGGAAGGACTGGTGGAGACGAGGCTCGAGGCGGGACGGGCTAAGGCGTTAATCATGACAAAACTCGAAGAAGCTTTTATGTGGGTAGGCAAGGCCATCAGAGATGAACAGGTGGGCAAAAGAGGCGCTGAACTTCAGGAAGGACGGTGCGATAGTTAA	n	N/A	y	y	n	N/A	y	n	N/A	y	y	y	n	N/A	n	y	n	N/A	y	n	N/A
31	Acb2	IMGVR_UViG_3300028364_000243|Ga0306898_1000449|Ga0306898_100044922	62	MGFQYVKPTEEQMETMQKFRDKYEALASELSTLAKSRGLSLALTKLEESAFWLNKGITQNDD	189	ATGGGATTTCAGTACGTCAAACCTACAGAAGAACAAATGGAGACAATGCAGAAGTTTAGAGACAAATATGAGGCGCTGGCAAGCGAACTGAGTACCCTGGCTAAATCACGGGGCCTCTCTCTGGCATTGACGAAACTGGAAGAAAGTGCGTTCTGGCTTAATAAAGGCATTACGCAAAATGACGATTAA	y	y	y	y	n	N/A	y	n	N/A	y	y	y	y	n	N/A	y	n	N/A	y	n	N/A
32	Acb2	NC_028820|YP_009200381.1	95	MIEDIKGYKPHTDQKIETVNRIKSLEVELDKLFTEIETELVNEWSIIHAMDESPEADAAFDDNSERYRQVATAKERLKEASMWACRAVFRPTESY	288	ATGATAGAAGACATTAAAGGCTATAAACCTCATACGGATCAGAAAATTGAGACCGTGAATAGGATTAAGTCTTTAGAGGTAGAATTAGATAAGCTGTTTACAGAAATTGAGACTGAACTGGTCAACGAATGGAGTATCATTCACGCGATGGACGAGAGCCCGGAGGCGGACGCAGCTTTCGACGATAACTCCGAACGCTACCGCCAAGTTGCTACAGCTAAAGAAAGGTTGAAAGAGGCTTCAATGTGGGCCTGTAGAGCCGTTTTTCGGCCGACCGAATCATATTAA	n	N/A	n	y	n	N/A	y	n	N/A	y	n	N/A	y	y	y	y	n	N/A	y	n	N/A
33	Acb2	IMGVR_UViG_3300013101_000151|Ga0164313_10001896|Ga0164313_1000189615	126	MSKEYSPEHDVMKGSGEQRSSEKERPWRGDNEGVMTGKATEALILDDQAAAEAVHRMQLGRELITRFTHHPPDGIKVQVHKAIRDDGKEFAVRIAAVTPICYEQTEALKAIELAVFWANAAIARRT	381	ATGAGTAAAGAATATAGCCCAGAACACGATGTTATGAAAGGATCCGGAGAACAACGCAGTTCTGAAAAAGAAAGACCGTGGCGCGGTGATAACGAGGGCGTGATGACGGGAAAAGCCACAGAAGCCCTGATCTTAGATGATCAGGCAGCAGCCGAGGCCGTCCATAGGATGCAGTTGGGTCGAGAGCTGATCACACGTTTCACACACCACCCGCCGGATGGAATCAAAGTGCAGGTGCATAAAGCTATTAGAGATGATGGGAAAGAATTTGCAGTACGTATCGCAGCGGTAACCCCTATCTGTTATGAACAAACGGAGGCACTGAAGGCAATTGAACTCGCAGTTTTTTGGGCTAACGCCGCCATTGCTCGAAGGACATAA	n	N/A	n	y	n	N/A	y	n	N/A	y	y	n	y	y	y	y	n	N/A	y	n	N/A
34	Acb2	IMGVR_UViG_3300009537_000235|Ga0129283_10000683|Ga0129283_1000068311	64	MTYGELMRRFGSTTIGQEMIPIAQYIEAMAPDCREKSLALTKLEEAMFWALAAVQRSPENKGEP	195	ATGACCTATGGAGAATTAATGCGCCGTTTCGGATCTACAACAATCGGTCAGGAAATGATCCCTATTGCGCAGTATATAGAAGCAATGGCACCGGACTGCCGTGAAAAATCCTTAGCATTGACAAAACTTGAAGAGGCCATGTTCTGGGCTTTGGCAGCAGTCCAGCGGTCCCCGGAAAATAAAGGTGAACCTTAA	y	n	N/A	y	n	N/A	y	n	N/A	y	n	N/A	n	N/A	y	y	n	N/A	y	n	N/A
35	Acb2	GCA_002625665.1|GCA_002625665.1_4	79	MSYQTEQSRADLEHRFSFHPADSIARQLAHEGVRGACKALAHYLDEALPPGRHKALAHTALEDVMHRANAAIACHVPAD	240	ATGTCCTATCAGACCGAACAAAGCCGCGCAGACTTAGAACATAGGTTTTCATTCCATCCTGCCGATAGCATTGCACGGCAATTGGCACATGAAGGTGTCAGAGGAGCATGTAAAGCACTTGCACATTACTTAGACGAGGCATTGCCACCTGGCAGACACAAAGCTTTGGCACATACAGCCCTGGAAGATGTTATGCATAGAGCCAATGCCGCGATAGCGTGCCATGTACCAGCGGACTAG	n	N/A	n	y	n	N/A	y	n	N/A	y	y	n	y	y	y	y	n	N/A	y	n	N/A
36	Acb2	IMGVR_UViG_3300014205_000977|Ga0172380_10005245|Ga0172380_1000524526	93	MILLKHINSTTGGNMPDEKTYGQKIVGLDFNHAEGETHDAVHTAKQHCADLIDMVNDRRTPADSHIKNTLSTWAVTSLLAAQMAVVKVLTWKD	282	ATGATTCTTCTCAAACATATTAATTCGACAACGGGCGGAAATATGCCGGACGAAAAAACTTATGGGCAGAAAATTGTCGGACTTGACTTTAACCATGCCGAAGGGGAAACGCATGATGCCGTGCACACGGCAAAACAGCATTGCGCGGACCTGATTGACATGGTCAACGACAGACGGACACCTGCCGACTCACATATCAAAAATACCCTCAGTACTTGGGCAGTGACATCTTTGCTTGCTGCTCAAATGGCGGTGGTAAAGGTGCTTACATGGAAAGATTAA	y	n	N/A	y	n	N/A	y	n	N/A	y	n	N/A	n	N/A	y	y	n	N/A	y	n	N/A
37	Acb2	IMGVR_UViG_3300022524_000005|Ga0224534_1000312|Ga0224534_10003125	147	MTKEQIENVFTYHAPVGNQSERYIKIREAAKEFSFLIDGACPESREKSLALTDLQKCVQWANASIAINENPVDDPTKPSMTKKQGVLGKDMATVKPYNENLEEVEIVSKLTEYCVVTHGLNDCVHELARVMPKLFQCTKCGLMISWR	444	ATGACAAAAGAACAAATCGAAAATGTATTTACATACCATGCGCCTGTCGGCAACCAATCCGAACGGTACATCAAAATCAGGGAAGCTGCGAAGGAATTTTCTTTTCTTATAGACGGTGCATGTCCGGAAAGCCGAGAAAAAAGCTTAGCATTAACCGATCTGCAGAAATGCGTGCAATGGGCAAATGCTTCTATTGCAATCAATGAAAACCCAGTTGATGACCCTACGAAACCATCGATGACGAAGAAACAGGGAGTCCTTGGCAAAGACATGGCGACGGTTAAGCCTTACAATGAAAATTTGGAAGAAGTCGAAATCGTTAGTAAACTGACTGAGTACTGCGTGGTCACTCATGGACTTAATGACTGTGTTCATGAATTAGCGAGAGTTATGCCGAAG…	y	n	N/A	y	n	N/A	y	n	N/A	n	N/A	n	n	N/A	n	y	n	N/A	y	y	n
38	Acb2	IMGVR_UViG_3300022555_000364|Ga0212088_10008696|Ga0212088_1000869610	84	MRRHRGRKRSGEEVNPTIEHNFKYHPPVGNAADKHAAVRAKAKELALLIDESLPPAAGREKAAAITKCEEAMMWACAGIARHSE	255	ATGCGCCGCCACAGGGGAAGAAAGCGGTCAGGCGAAGAAGTTAATCCTACTATCGAACATAATTTTAAATACCATCCTCCGGTGGGCAATGCGGCAGATAAACATGCCGCGGTCCGCGCCAAGGCAAAGGAACTGGCTCTTTTAATCGACGAATCTCTGCCGCCTGCCGCGGGACGCGAAAAGGCTGCTGCCATTACAAAGTGTGAAGAAGCCATGATGTGGGCTTGCGCAGGCATCGCCCGCCACTCAGAATAA	y	n	N/A	y	n	N/A	y	n	N/A	y	n	N/A	n	N/A	n	n	N/A	n	y	n	N/A
39	Acb2	IMGVR_UViG_3300012340_000003|Ga0118588_100002|Ga0118588_10000224	89	MLNETKIQRRFPRRRLLSKETLNTQNEINNLFQDFTRMLDKKLPDGRLKALTLTHLETSGMYAMKAIEDEANSKLARAKRKKEEAEESD	270	ATGCTCAATGAAACAAAGATTCAGAGACGTTTTCCGAGGCGACGCCTGCTTTCTAAAGAAACGTTGAACACACAAAATGAGATTAACAATCTTTTCCAGGATTTTACCCGGATGCTCGATAAGAAACTGCCGGACGGCCGGTTAAAAGCGCTCACTTTAACACATCTTGAAACCAGCGGCATGTATGCGATGAAGGCCATTGAAGACGAGGCGAACTCTAAATTGGCGAGGGCGAAGCGCAAGAAAGAAGAGGCGGAGGAATCGGATTAA	y	n	N/A	y	n	N/A	y	n	N/A	y	n	N/A	y	y	y	y	n	N/A	y	n	N/A
40	Acb2	IMGVR_UViG_3300009906_000002|Ga0131753_100183|Ga0131753_1001839	71	MNDEAKEMLGHTELNDEQLQLMADIVRAGETLEALQTRLLTSTAIDPRWVSIGATDLQKGVMAWKRAVGRP	216	ATGAACGATGAAGCGAAAGAAATGCTTGGCCACACAGAATTGAACGATGAGCAACTGCAACTTATGGCGGACATTGTTAGAGCAGGTGAAACGCTCGAAGCACTGCAAACTCGATTGCTCACGTCTACTGCTATTGACCCGCGATGGGTATCGATCGGAGCCACCGACCTTCAAAAAGGCGTAATGGCTTGGAAACGTGCGGTTGGCCGCCCGTAA	y	n	N/A	y	n	N/A	n	N/A	n	y	n	N/A	y	y	n	n	N/A	n	y	n	N/A
41	Acb2	IMGVR_UViG_3300012956_000164|Ga0154020_10003928|Ga0154020_1000392828	99	MKKQIQRNHDAGRQGTASENSVENTALSFGEKAVGLSFNPSGNDAVTNCKRAFASIIDNLNALRKTADPQSQLGRYCSTAITQAEIAQMCAVKAITWKD	300	ATGAAAAAGCAAATCCAAAGAAACCATGATGCTGGTAGGCAAGGCACGGCGTCCGAGAATAGCGTTGAAAATACAGCTCTTAGCTTTGGAGAAAAGGCGGTTGGGCTCTCATTCAACCCGTCTGGGAACGATGCGGTTACTAACTGTAAGAGAGCTTTTGCTTCAATTATTGACAATCTTAATGCATTGCGCAAGACCGCTGATCCGCAGAGCCAACTTGGACGTTATTGCTCCACCGCTATTACGCAAGCTGAAATCGCACAAATGTGCGCGGTTAAAGCTATTACATGGAAAGACTAA	y	n	N/A	y	n	N/A	n	N/A	n	y	n	N/A	y	y	y	n	N/A	n	y	n	N/A
42	Acb2	IMGVR_UViG_3300005456_000087|Ga0070678_100008457|Ga0070678_1000084575	82	MTSNGTQTLGASRVRATFNPSASSAVDLLKQQAAKFIDACEELKRDAHAYSDVKEVLRWIELAQTRAEEAAMWAVKAATAGK	249	ATGACGTCTAATGGCACTCAAACCCTTGGAGCAAGTCGTGTTAGGGCTACGTTTAACCCTAGCGCTTCTAGCGCAGTTGATCTTCTGAAGCAACAGGCAGCCAAATTTATCGACGCCTGCGAAGAGCTGAAACGTGACGCGCACGCGTACAGCGACGTGAAGGAAGTCTTAAGATGGATTGAATTGGCACAAACACGCGCCGAAGAAGCAGCTATGTGGGCGGTCAAAGCAGCTACAGCAGGGAAATAA	y	n	N/A	y	n	N/A	y	n	N/A	y	n	N/A	n	N/A	y	n	N/A	n	y	n	N/A
43	Acb2	DTR_890739|DTR_890739_82	75	MFDTHLVNQQGLDDIKLIKSTMQKAANEILDKLPEGREKSVFKTKLEEAMFFATKAAASKSGNYDKIIKYGEGNA	228	ATGTTCGATACACATCTCGTTAACCAACAAGGCTTGGACGACATTAAATTAATAAAAAGCACGATGCAGAAAGCCGCAAATGAAATTTTAGATAAACTGCCCGAAGGCCGTGAAAAATCAGTCTTCAAAACAAAACTGGAAGAAGCGATGTTTTTCGCTACGAAAGCAGCCGCCTCTAAATCAGGCAATTATGACAAAATCATCAAATACGGTGAAGGAAACGCATAA	y	y	y	y	n	N/A	y	n	N/A	y	y	n	y	y	n	n	N/A	n	y	n	N/A
44	Acb2	IMGVR_UViG_3300014204_000597|Ga0172381_10001439|Ga0172381_100014396	70	MLVPEELEIRFTYHSPSGDQPEKYEIIRNIAKGFAEFIAVNTPDSREQSLALTKLEEAVFWANAAIARRS	213	ATGTTAGTACCTGAAGAGCTCGAAATTCGCTTTACATACCATAGTCCTAGCGGAGACCAACCAGAAAAATACGAGATTATTCGCAACATCGCAAAAGGATTTGCCGAATTCATTGCGGTCAATACACCGGACAGTAGAGAACAGTCACTGGCGCTGACGAAACTGGAAGAAGCGGTGTTCTGGGCAAATGCCGCGATTGCAAGACGGTCCTAA	n	N/A	n	y	n	N/A	n	N/A	n	y	y	y	n	N/A	y	n	N/A	n	y	n	N/A
45	Tad1	IMGVR_UViG_3300032562_000465|Ga0316226_1005335|Ga0316226_100533517	138	MRTITDHKLNGLNEALKIQVLDEPGQGGANHVYSIMATSLTPLVRIPLDSTINPDGSHTFQAALINFQNGPIQEAGVNGVSGEALLAIVIDRLRSFQAGQYACRENALALTALEESLMWLQKRTRDRLARGVEGTNQK	417	ATGCGGACAATTACCGACCATAAATTGAACGGCCTTAATGAAGCTTTAAAAATCCAGGTATTGGATGAGCCTGGACAAGGAGGAGCTAATCATGTATATTCAATTATGGCCACATCCCTGACGCCATTGGTTCGGATTCCCCTGGATTCTACAATTAATCCAGACGGTAGTCATACGTTCCAGGCGGCATTAATTAACTTTCAGAATGGCCCAATTCAGGAGGCTGGCGTTAATGGCGTCTCAGGGGAGGCGCTTCTCGCGATTGTTATCGATAGACTTAGAAGCTTCCAGGCGGGCCAGTATGCTTGCCGTGAGAACGCATTAGCACTGACAGCTCTGGAAGAGTCATTAATGTGGTTGCAAAAGCGTACGAGAGACAGATTGGCGCGCGGTGTTGAA…	y	y	y	y	n	N/A	y	n	N/A	y	y	n	y	n	N/A	y	n	N/A	y	n	N/A
46	Tad1	IMGVR_UViG_2124908014_000105|pt300_5792387|pt300_00052920	105	MNYNALEKLFSIKDHDMADRCIEEINDRKVLDIKFQTGSTASTERNGIFIEDLLIIARAKLTDYNNKLPCRENQLAIDKIDEAILWLTYRKAEREHRGVYGTEAK	318	ATGAATTATAACGCATTGGAAAAACTCTTTTCGATTAAGGACCATGATATGGCTGATCGCTGTATAGAGGAAATCAACGATCGCAAAGTACTTGATATTAAATTTCAGACAGGCTCAACTGCCAGCACAGAAAGAAACGGCATTTTCATCGAAGATCTTCTTATCATTGCCCGCGCAAAACTGACAGACTATAATAATAAGCTGCCCTGTAGAGAGAATCAACTGGCAATTGATAAGATTGATGAAGCCATCCTGTGGTTAACTTATAGAAAAGCCGAACGGGAACATCGGGGCGTCTACGGCACCGAAGCAAAATAA	y	y	y	y	n	N/A	y	n	N/A	y	n	N/A	y	y	y	y	y	n	y	y	n
47	Tad1	IMGVR_UViG_3300023301_000653|Ga0209414_1003930|Ga0209414_100393013	132	MSKIEIDLKDDFGIVEDGCSYNVPEYKVKEGKGLQLVTGARTVGDTLYPADEPIEIRFVRGSKLGSDNVEPKKGTLHEHLLKMMIHDLNFKNKLVPSRETSLAITKLEEAYSFLLQRQISRVKEGTISTYKK	399	ATGTCCAAGATCGAAATAGACCTGAAAGATGATTTTGGGATTGTCGAGGATGGCTGTAGTTACAATGTACCAGAGTACAAAGTTAAAGAAGGTAAAGGCCTGCAGCTTGTGACGGGCGCCCGAACAGTAGGCGATACTTTATATCCCGCCGATGAACCAATAGAAATTAGATTCGTCCGTGGGTCGAAATTAGGATCAGACAATGTTGAACCGAAAAAGGGCACGTTACATGAACACCTGTTGAAAATGATGATTCATGACCTCAATTTTAAGAATAAATTGGTCCCGAGCCGTGAAACTTCACTGGCAATTACTAAACTTGAAGAAGCCTATAGCTTTTTACTTCAGCGGCAGATTAGCCGTGTTAAGGAAGGCACCATCTCCACATACAAAAAGTGA	y	n	N/A	y	n	N/A	y	n	N/A	y	n	N/A	y	y	n	y	n	N/A	y	n	N/A
48	Unused
49	Tad1	IMGVR_UViG_3300029622_000038|Ga0245124_1001820|Ga0245124_100182017	124	MRKLETVQKENKLNEIYATDVVGEDKTNHQYLVVKEGKMTYDLDAVVGEIQFQKGPRNEKNSISGVLLVDILEIAKDVLFSYQQGPYNCDENAEALNYIEKALECLNNRTKDRAARNVLGKYEK	375	ATGCGAAAATTGGAAACGGTTCAGAAAGAAAATAAGTTAAACGAAATTTACGCAACAGATGTTGTAGGAGAGGATAAGACCAACCACCAGTATCTTGTTGTTAAGGAGGGTAAAATGACATATGACTTGGACGCCGTCGTTGGGGAAATCCAATTTCAAAAGGGGCCGAGAAATGAGAAAAACAGCATAAGCGGCGTGCTTTTGGTGGACATACTTGAAATTGCCAAGGATGTCCTGTTTTCCTATCAGCAGGGTCCGTATAACTGCGATGAAAATGCTGAAGCCTTGAACTACATCGAGAAGGCATTGGAATGCCTTAATAATCGTACTAAAGATCGCGCCGCTCGAAACGTATTGGGAAAGTATGAAAAGTGA	y	y	y	y	n	N/A	y	n	N/A	y	n	N/A	y	n	N/A	y	n	N/A	y	n	N/A
50	Tad1	IMGVR_UViG_3300021409_000009|Ga0213835_100798|Ga0213835_10079816	148	MSHIINDHFCDAADGPVTVAATDEPGNGNANHEYVIGVDLASGPSKTIIRFQDGAIQEVGVNGLTNETLLAIVADRLRGFQSGPYACLENALALKCVNESIQWHHQRTRLRLRRSVEGTSEVTPDGNEETSGAGQEAEGAAQEQDPTA	447	ATGAGTCATATCATTAACGACCATTTTTGCGATGCTGCCGATGGGCCGGTAACGGTGGCAGCCACAGACGAACCTGGTAATGGTAACGCCAATCATGAATATGTGATCGGCGTAGACCTTGCTAGCGGACCATCCAAAACAATCATTCGCTTTCAGGATGGGGCCATACAAGAAGTTGGAGTGAATGGTCTGACAAATGAAACGCTCTTAGCAATCGTTGCTGATCGCCTCAGAGGTTTTCAATCAGGACCGTATGCTTGCCTTGAAAACGCCTTGGCGCTTAAATGCGTCAACGAATCCATCCAATGGCACCATCAACGCACGCGCTTGAGATTGAGAAGATCTGTTGAGGGAACGTCCGAAGTTACACCTGACGGAAACGAAGAAACCTCAGGCGCC…	y	y	y	y	n	N/A	y	n	N/A	y	n	N/A	y	n	N/A	n	N/A	n	y	n	N/A
51	Tad1	IMGVR_UViG_3300014205_000435|Ga0172380_10001700|Ga0172380_1000170015	98	METNTHIYELHNFEGDTKQVIYFIKKEVDAEGNVKTVQNGTTNEDVLNMIVHRLEDLNKKMESHYNVNAINHIKEALDQLNRRTADRLQRGVEGTHQE	297	ATGGAAACAAATACGCATATTTACGAACTTCATAACTTTGAAGGGGATACGAAACAAGTTATCTATTTCATTAAAAAAGAAGTTGACGCGGAGGGCAATGTCAAAACCGTCCAGAATGGAACTACAAATGAAGACGTTCTCAATATGATCGTGCACCGCCTCGAAGATCTGAACAAAAAAATGGAAAGTCACTACAATGTTAATGCAATTAACCACATCAAAGAAGCCTTGGACCAGTTAAATAGAAGAACAGCCGACCGCTTACAAAGAGGAGTGGAAGGCACACACCAGGAGTAG	y	n	N/A	y	n	N/A	y	n	N/A	y	n	N/A	y	n	N/A	y	n	N/A	y	n	N/A
52	Tad1	IMGVR_UViG_3300027851_000043|Ga0209066_10000691|Ga0209066_100006917	101	MRIYTHDKGIHYVNALHHPENPLHGREYQVSTGFGVHYLNFQGGPIGEGNDLLLNEQLLAVLRHRLTVLHAKAPDDETLHALAHLNEAQALLECRERQRAQ	306	ATGCGGATTTATACACATGATAAAGGAATCCACTATGTGAATGCCCTCCATCACCCGGAAAACCCGTTACATGGACGTGAGTATCAGGTATCTACTGGCTTTGGAGTGCACTATCTTAATTTCCAAGGGGGGCCAATTGGAGAGGGCAATGATTTATTGTTGAACGAACAATTGCTTGCTGTGCTCCGCCATAGGCTGACTGTGTTACATGCCAAGGCGCCCGACGATGAGACATTACATGCTTTGGCCCATCTTAACGAAGCGCAAGCATTATTGGAATGTCGGGAACGTCAGCGTGCTCAATAA	y	n	N/A	y	n	N/A	y	n	N/A	n	N/A	n	n	N/A	n	n	N/A	n	y	n	N/A
53	Tad1	IMGVR_UViG_3300021432_000002|Ga0210384_10000435|Ga0210384_1000043541	120	LRVLDAGHRYALRHLDGDGEEILQFVKREGEGYPGNVGTCEGTTMQEVLRALIDRSKYVNSQIPCEETEQAIEHLRNAIGWFECRAARRHGRVWERPEGLIEEAPTCGKCGHIGCEGKCH	363	TTGAGAGTCCTGGACGCTGGCCACCGGTACGCCTTACGCCATTTAGACGGAGACGGCGAAGAAATTTTGCAATTTGTTAAACGTGAAGGCGAAGGATATCCGGGAAACGTAGGAACATGTGAAGGTACAACGATGCAGGAAGTCTTGAGAGCGCTCATTGATCGTAGTAAATATGTAAACTCTCAAATTCCTTGCGAGGAAACAGAACAGGCAATTGAGCATTTACGGAACGCAATAGGCTGGTTCGAGTGCAGAGCGGCTAGGCGGCACGGCCGGGTGTGGGAGCGGCCGGAGGGGTTGATAGAAGAAGCGCCGACGTGTGGAAAATGTGGACACATAGGATGTGAAGGAAAATGCCATTAA	n	N/A	y	y	n	N/A	n	N/A	n	n	N/A	n	y	y	n	n	N/A	n	y	n	N/A
54	Tad1	IMGVR_UViG_3300020581_000029|Ga0210399_10000720|Ga0210399_1000072044	128	MKIKEPGHVYQLHTLDKNSNEDEVIHFVNREKGTEHQGTQTQEMLRALIDRTMHCDNCIPWDSNVNIIHHMRMAIAYHEARALERKAEKGLYYPELVLMDDDGHFSLTFENGSKDHQNYSRRRGFLVR	387	ATGAAGATTAAAGAACCAGGCCATGTATATCAACTGCATACACTGGATAAAAACAGCAACGAAGACGAAGTCATCCATTTCGTGAATCGGGAAAAAGGCACCGAACACCAGGGCACTCAAACGCAAGAAATGCTGCGTGCACTGATCGATAGAACAATGCATTGCGACAATTGCATCCCGTGGGACTCCAATGTTAATATTATCCACCATATGCGGATGGCCATCGCATATCATGAAGCTAGGGCTCTTGAACGGAAAGCGGAGAAGGGACTCTACTATCCGGAACTCGTCCTCATGGATGATGATGGACACTTCTCATTGACCTTCGAGAATGGGTCTAAGGACCATCAAAACTATAGTCGACGTCGGGGGTTCCTGGTACGCTAA	y	n	N/A	y	n	N/A	y	n	N/A	n	N/A	n	y	n	N/A	y	y	n	y	n	N/A
55	Tad1	IMGVR_UViG_3300006802_001894|Ga0070749_10002541|Ga0070749_1000254111	103	MEIVKPGIEYRLHNFKSETEYQTVRFTEKVGAGFIPGTTNEEVVSMLIDRLYELQKKNFSVENQCCIILLKQVRVLLKKRLNRKIDRVSKYQENATEAGYQDK	312	ATGGAGATCGTCAAGCCTGGTATTGAATATCGGCTTCATAACTTTAAGTCTGAAACTGAGTATCAGACAGTTAGATTCACTGAAAAAGTAGGAGCCGGATTTATCCCAGGCACGACAAATGAGGAAGTGGTCTCTATGTTGATTGATCGACTGTATGAACTTCAGAAGAAAAACTTTAGCGTTGAGAATCAGTGTTGCATTATTCTTCTGAAACAGGTTCGAGTGTTATTAAAAAAACGCCTGAATAGAAAGATCGATAGAGTTTCTAAGTACCAAGAGAATGCTACGGAGGCAGGTTATCAAGACAAATAA	y	n	N/A	y	n	N/A	y	n	N/A	y	n	N/A	y	n	N/A	y	y	n	y	n	N/A
56	Tad1	IMGVR_UViG_3300031952_000152|Ga0315294_10001773|Ga0315294_1000177312	107	MADGTSDREAMDGSPARVELKRGDLDCGYIKFQAGPEPEGINGTTIEALLEVLLNRLRGFQRGRFMCRENALAITKLEEGLFWLWRRTQLRREQGVEGVDQPHLSNP	324	ATGGCGGACGGCACGTCAGATCGCGAAGCTATGGACGGATCTCCGGCAAGAGTGGAATTAAAGCGGGGCGATCTGGATTGTGGGTACATTAAATTTCAAGCCGGACCTGAGCCGGAAGGCATAAATGGCACAACAATTGAAGCCTTATTGGAAGTGCTGCTCAACAGACTGCGCGGATTCCAGCGTGGTAGATTTATGTGCAGGGAAAATGCCCTTGCGATTACTAAACTTGAAGAGGGACTTTTTTGGTTGTGGCGCCGTACGCAGCTCCGGCGTGAGCAGGGGGTGGAAGGAGTGGACCAACCTCATTTAAGTAATCCATAA	y	n	N/A	y	n	N/A	y	n	N/A	y	n	N/A	n	N/A	y	y	n	N/A	y	n	N/A
57	Tad1	IMGVR_UViG_3300009139_000050|Ga0114949_10007489|Ga0114949_100074899	130	MKVQEPGHAYLLDQIGTDDKWPLLFLKRSGDLVKHDVEHQGTICQEVMRALIDRLKYLDYLIPCPETQSALTHMRHALYDMEKRAFRRKQQKVNRRDLPHESNGKPPPWIVGLIENYAVGEDLHIDLSTW	393	ATGAAAGTGCAGGAGCCCGGCCATGCATATCTCCTGGACCAAATTGGCACAGATGATAAATGGCCATTATTGTTTTTGAAGCGCTCGGGAGACCTCGTGAAACATGACGTTGAACACCAGGGAACAATTTGTCAGGAGGTAATGCGTGCTCTCATTGATAGACTTAAATATTTGGATTACCTGATTCCCTGCCCGGAAACCCAGTCTGCTCTTACGCATATGCGCCATGCACTGTATGACATGGAAAAGCGGGCGTTTCGGAGGAAGCAGCAGAAAGTGAACCGCAGAGATCTCCCGCACGAGTCCAACGGCAAACCGCCGCCGTGGATTGTAGGACTCATCGAAAACTATGCAGTCGGAGAAGATCTTCATATTGACTTGTCGACATGGTAA	n	N/A	y	y	n	N/A	n	N/A	n	y	n	N/A	n	N/A	y	n	N/A	n	y	y	n
58	Unused
59	Unused
60	Unused
61	Tad1	IMGVR_UViG_3300002097_000007|C687J26620_1000033|C687J26620_100003376	119	MREIARNPKSSIAVLDEPGQGGAHHRYQVLSNNIGSNDPSAVFADVVFQNGPVKEFGVNGCHQEDLLAIVIDRLRCFQNGPFACRENALALTKCEEALHWLEHRTRQRQLRGVEGTNRK	360	ATGCGAGAAATCGCTCGAAATCCGAAAAGTTCGATCGCGGTCCTTGACGAACCTGGACAAGGCGGAGCACATCATCGGTATCAAGTTCTGTCGAATAATATTGGATCAAACGATCCTTCCGCTGTATTCGCGGATGTCGTGTTTCAAAATGGACCGGTTAAAGAATTTGGAGTGAATGGATGCCACCAGGAAGACCTGCTTGCAATTGTCATAGATCGTCTCCGTTGTTTCCAGAACGGCCCATTTGCTTGCCGCGAAAACGCTCTTGCTCTGACCAAGTGCGAAGAGGCACTCCATTGGTTAGAACACCGCACGCGTCAAAGGCAACTGCGCGGCGTTGAAGGTACAAACAGAAAATAA	n	N/A	y	y	n	n	y	n	N/A	n	N/A	y	y	y	n	y	n	N/A	y	y	n
62	Tad1	IMGVR_UViG_3300021602_000019|Ga0194060_10000460|Ga0194060_1000046030	101	MNEPAEKNKYALLQFKRNEATDTQEFQEVTFYKMNPDGTYENGTTLEEMLRVVSERLTDLNGKFPCRENALAITKVQEAKMWLEARTKDRIARGVEGTHQK	306	ATGAATGAACCGGCAGAGAAAAATAAATACGCTTTACTCCAGTTTAAACGGAACGAGGCAACAGACACGCAGGAGTTCCAAGAAGTTACATTCTATAAGATGAATCCAGACGGAACGTATGAGAACGGCACAACACTTGAAGAAATGTTGAGAGTGGTTTCGGAGCGTTTGACCGACCTTAACGGAAAATTTCCGTGTCGTGAAAATGCGCTTGCGATAACGAAAGTCCAAGAGGCAAAGATGTGGCTGGAAGCGAGAACAAAAGACCGTATCGCAAGAGGGGTTGAAGGTACCCATCAAAAATAA	y	y	y	y	n	N/A	n	N/A	n	y	y	y	y	y	n	n	N/A	n	y	y	n
63	Tad1	IMGVR_UViG_3300020048_000490|Ga0207193_1002849|Ga0207193_10028495	176	MEINYNCTSFVIRYYLKELKAGRFPIDRCVKTLEDILRLEDIIKDKKQMRELQSLVPSCTKVLVLDESGNGGAHHEYIVVNDDTVNGKVESDEILDVIHHAIINFQSGPIKENGINGCQNEDLLKIVIDRLQCFQAGQFSCRENAISLTHLQEALMWLERRTLERQVRGVEGLSIK	531	ATGGAGATTAATTACAATTGCACCAGCTTTGTCATACGCTACTACTTAAAAGAGCTTAAGGCCGGCCGCTTTCCTATCGACAGATGTGTCAAAACATTGGAAGATATTCTTCGTTTGGAAGATATCATTAAAGATAAGAAACAGATGCGCGAATTACAGAGCCTTGTACCATCATGTACAAAGGTATTAGTTTTAGACGAATCGGGAAACGGTGGTGCCCATCATGAGTATATTGTAGTGAACGATGACACCGTTAATGGAAAAGTGGAATCAGACGAGATCCTCGACGTTATACATCACGCAATCATAAACTTCCAGTCGGGGCCGATTAAGGAAAACGGAATCAACGGCTGCCAAAATGAGGACCTGCTCAAAATCGTAATCGATCGTCTTCAATGC…	y	y	y	y	n	N/A	n	N/A	n	y	n	N/A	y	n	N/A	y	n	N/A	y	n	N/A
64	Unused
65	Tad1	IMGVR_UViG_3300021170_000019|Ga0210400_10000263|Ga0210400_1000026382	132	MRKLTDHIVEGDSANHQLDIYITDDPGAGGANHRYEIGGFSTQDNISRGEQPVAGGVVVLFQNGAIKEHGVNGVTQEALIAICMDRLRSFQAGPFACVANKQALFHLEVALDWLQKRTRDRIARGVEGQNKA	399	ATGAGGAAGTTGACCGATCATATTGTCGAAGGTGATAGCGCAAATCATCAGTTGGATATTTATATCACCGATGATCCAGGAGCAGGTGGAGCCAATCATCGTTACGAGATTGGCGGTTTTAGCACTCAGGACAACATAAGCCGGGGTGAACAGCCAGTGGCTGGAGGTGTAGTCGTGCTGTTTCAAAATGGAGCTATCAAAGAACATGGAGTAAATGGGGTTACGCAGGAAGCATTAATTGCGATTTGCATGGATCGGCTGCGTAGCTTCCAGGCGGGGCCGTTTGCTTGCGTCGCCAACAAACAGGCTCTGTTTCACCTCGAAGTAGCGCTCGATTGGCTTCAAAAAAGGACACGGGACCGTATTGCGCGTGGCGTCGAAGGTCAGAATAAAGCGTAA	y	y	y	y	n	N/A	n	N/A	n	y	y	n	n	N/A	y	n	N/A	n	y	y	n
66	Tad1	IMGVR_UViG_3300032053_000553|Ga0315284_10003270|Ga0315284_1000327017	125	MQIIDHNGMNLTNKMLQLRATGEPTFGGAYHSYEVLIIDKAGLDEPKVICNVNFQNGPIAEAGVNGVTQELLLAIVIDRLAAFQAGNFACRENAVALTHIETALMWLEKRTRDRIKRNVEGVYKP	378	ATGCAAATAATCGATCATAACGGAATGAACCTGACCAACAAAATGTTACAGTTACGTGCTACCGGTGAACCTACGTTCGGTGGGGCATATCATTCTTATGAAGTGCTGATCATCGACAAAGCCGGACTTGATGAGCCCAAAGTCATTTGTAACGTAAATTTTCAGAATGGCCCGATTGCAGAAGCGGGGGTAAATGGAGTCACGCAAGAATTACTTCTGGCAATCGTGATAGACCGCTTGGCTGCTTTTCAAGCCGGAAACTTTGCATGTCGCGAAAACGCTGTTGCCCTCACACATATAGAGACCGCACTGATGTGGCTTGAGAAGAGGACTAGAGACCGTATTAAAAGAAATGTGGAAGGTGTGTACAAACCGTGA	y	y	y	y	n	N/A	y	n	N/A	y	y	n	y	n	N/A	y	n	N/A	y	n	N/A
67	Tad1	UGV-GENOME-0368849|UGV-GENOME-0368849_23	120	MIEISRIFGETDRLYIKTLDEPMEINGGVNHHFAICNKENDEVIQEIKFQKGPIKENGVNGIQNVDLINIVIDNLEHFQKGQFACEYNQLALEHLRHALSWLNQRTKDRKARGVEGENKQ	363	ATGATTGAGATTTCACGGATTTTTGGAGAAACTGATCGTCTCTATATCAAAACACTGGATGAACCGATGGAAATTAACGGCGGAGTGAACCATCATTTTGCTATTTGTAATAAGGAGAATGATGAGGTGATTCAAGAAATTAAATTTCAGAAAGGGCCGATTAAAGAGAACGGAGTCAACGGCATCCAAAATGTCGACCTGATTAACATCGTCATAGATAATTTGGAGCATTTTCAAAAAGGCCAGTTCGCTTGCGAATACAACCAGTTGGCGTTGGAGCATCTGCGACATGCACTTAGCTGGCTGAACCAGAGGACGAAAGATCGAAAGGCCAGAGGCGTTGAGGGCGAAAACAAACAATAA	n	N/A	y	y	n	N/A	y	n	N/A	y	n	N/A	y	n	N/A	y	n	N/A	y	n	N/A
68	Tad2	IMGVR_UViG_3300014659_000001|Ga0135441_10001|Ga0135441_1000161	87	MSDFASALKALKSGQKVTRSGWNGKGQFAWYVPAGEYPARMEAVKGEFENDQVPYDAYFALKNAQGKVVPWTPSIGDILATDWDTLK	264	ATGTCTGATTTTGCCTCGGCGTTAAAAGCACTGAAATCCGGGCAAAAAGTCACGAGAAGCGGCTGGAACGGGAAAGGACAGTTTGCGTGGTACGTCCCAGCGGGAGAGTATCCGGCGAGGATGGAGGCAGTAAAGGGAGAGTTTGAAAATGATCAGGTGCCGTACGATGCATATTTTGCATTAAAAAATGCACAAGGAAAAGTTGTCCCATGGACGCCATCGATTGGTGATATTCTTGCTACAGATTGGGATACACTTAAGTAA	n	N/A	y	y	y	y	y	n	N/A	y	n	N/A	y	n	N/A	n	N/A	n	y	n	N/A
69	Tad2	IMGVR_UViG_3300031759_000420|Ga0316219_1004737|Ga0316219_10047375	80	MKALPFAEALGLLESGRVARRASWPQGSTVRLVPGNQIMVGGKPLGPLPYFQVRLASADFGMPWHATSPDLLARDWEVLP	243	ATGAAAGCACTGCCGTTTGCAGAAGCCCTCGGACTCTTAGAATCTGGACGCGTAGCACGGCGTGCTTCCTGGCCGCAGGGTTCAACAGTGAGATTGGTGCCTGGTAATCAGATCATGGTTGGCGGAAAGCCACTCGGGCCTCTGCCATACTTTCAGGTGAGACTGGCATCGGCGGACTTTGGGATGCCGTGGCACGCGACCTCGCCAGATCTGCTGGCGAGAGATTGGGAAGTACTTCCTTAA	y	n	N/A	y	n	N/A	y	n	N/A	y	n	N/A	y	n	N/A	y	n	N/A	y	n	N/A
70	Tad2	IMGVR_UViG_3300004775_000033|Ga0007798_10000864|Ga0007798_100008641	97	MENLMDFGNAIRALKQGKKVCRIGWNGKGMWLALSPGTDALPAENFWSANNAQYAYEQGGTAKVLPCITMKTATGEILMGWLASQTDMLSEDWMIVK	294	ATGGAAAATCTTATGGATTTCGGCAACGCCATTAGGGCATTAAAGCAGGGCAAGAAAGTATGTCGAATCGGATGGAATGGCAAAGGAATGTGGTTAGCGCTCTCACCGGGCACAGATGCGCTCCCGGCGGAAAACTTCTGGTCAGCAAACAATGCGCAATACGCATATGAACAGGGAGGTACAGCGAAAGTACTTCCGTGCATCACTATGAAAACGGCGACAGGTGAGATTTTAATGGGGTGGTTGGCGAGCCAAACAGATATGTTGAGCGAAGATTGGATGATCGTTAAATAA	y	y	y	y	n	N/A	y	n	N/A	y	n	N/A	y	n	N/A	y	y	y	y	y	y
71	Tad2	IMGVR_UViG_3300008114_000781|Ga0114347_1006292|Ga0114347_100629211	90	MENNVIETVDFGKAIEFLKKGYTAARLGWNGKGIFIELQVPDEHSKMTSPYIFIDTTGLQTDNPDAPKSRVPWLASQTDMLAEDWIIKSK	273	ATGGAAAATAATGTCATCGAGACTGTAGATTTTGGCAAAGCCATTGAGTTTTTAAAAAAAGGATACACAGCGGCTCGGTTAGGATGGAATGGGAAAGGCATTTTCATCGAGCTCCAGGTCCCGGATGAGCATTCGAAAATGACTTCCCCTTATATTTTCATAGATACGACAGGCCTTCAAACAGATAACCCGGATGCACCGAAATCCCGGGTCCCTTGGTTGGCTTCACAAACCGACATGCTTGCCGAGGATTGGATCATTAAATCTAAGTAG	y	y	y	y	y	y	y	y	y	y	n	N/A	n	N/A	y	y	n	N/A	y	n	N/A
72	Tad2	IMGVR_UViG_3300017565_000095|Ga0182745_1012347|Ga0182745_10123472	108	MENQTFEQAYEAMEKGNTARRKAWPKNVFAFMRPEDDLPIGVLLGAKSLPRKVKDYFERKHQPIVDPNQAQIKCTKYLCIKNEADEIQNGWAPGDADIKSTDWEYDEY	327	ATGGAAAATCAAACGTTTGAACAAGCATATGAGGCCATGGAAAAAGGTAACACGGCCCGTAGAAAGGCTTGGCCGAAGAATGTCTTCGCTTTTATGCGCCCGGAGGATGATTTACCAATCGGAGTCTTACTTGGAGCAAAATCATTGCCGCGAAAAGTAAAAGATTATTTTGAGCGTAAACACCAACCAATTGTGGATCCCAACCAAGCGCAGATTAAATGCACAAAGTATTTATGTATCAAAAACGAGGCAGATGAAATTCAAAATGGCTGGGCTCCAGGTGATGCCGATATCAAATCGACAGACTGGGAGTACGATGAATATTAA	n	N/A	y	y	n	N/	y	n	N/A	y	n	N/A	y	n	N/A	y	n	N/A	y	n	N/A
73	Tad2	IMGVR_UViG_3300028833_000973|Ga0247610_10006987|Ga0247610_1000698711	158	MQNLDEMAEKYIQAVEKQKRVENADFDGKFTRGDMETCCVYGAQEAMVLHEGETGTFGQAIGSLKHGFLVAREGWNGKGMFLFLRPWDSLKDEFIIDTVKSLPFNFKEWVKAHPNESGERFFTQYICMKAADGSVVNGWNATQVDMLSEDWVLVDPKK	477	ATGCAGAACTTAGATGAGATGGCGGAAAAGTACATTCAAGCAGTAGAAAAACAAAAAAGAGTGGAAAACGCGGATTTTGATGGAAAATTTACACGTGGAGATATGGAAACATGTTGCGTATACGGGGCGCAAGAAGCAATGGTACTGCATGAAGGGGAAACGGGAACATTTGGGCAAGCGATCGGAAGCTTAAAACATGGCTTTTTAGTTGCTAGGGAAGGTTGGAATGGAAAGGGTATGTTTCTTTTTCTTCGCCCTTGGGATTCTTTAAAAGACGAGTTTATAATTGATACCGTAAAATCCCTGCCGTTTAATTTCAAGGAGTGGGTGAAAGCGCATCCGAATGAATCTGGTGAACGCTTTTTTACTCAGTACATTTGCATGAAAGCAGCTGATGGC…	y	n	N/A	y	n	N/A	n	N/A	n	n	N/A	n	n	N/A	y	y	n	N/A	y	n	N/A
74	Unused
75	Tad2	IMGVR_UViG_3300002026_000616|MIS_10018486|MIS_1001848611	69	MNFGLALAALKEGMSSHFIHIADKDTTDTNYRKITTNKPYFILLTANEEYQPGWVPSISDLFADDWVIL	210	ATGAACTTTGGACTTGCTCTTGCAGCTCTGAAAGAAGGCATGTCATCCCATTTTATCCATATCGCAGATAAAGACACTACTGACACAAATTATCGGAAGATCACAACAAACAAGCCGTACTTCATTCTTTTAACAGCGAATGAGGAGTATCAACCGGGATGGGTTCCGAGCATTTCAGATCTTTTTGCTGATGATTGGGTGATTCTTTAG	y	n	N/A	y	n	N/A	n	N/A	n	y	n	N/A	n	N/A	y	y	n	N/A	y	n	N/A
76	Tad2	IMGVR_UViG_3300021254_000100|Ga0223824_10000933|Ga0223824_100009338	98	MNFGKAIEALKQGKAIQRSGWNGKGLFVVKQIPASINADIIPKMQSLPQSAKDILMSRENPHIDYTNQMLIVNPDGRADSWVPSSSDVFAEDWCVFGE	297	ATGAACTTTGGCAAAGCAATAGAGGCACTTAAGCAGGGGAAGGCGATTCAGCGCTCAGGGTGGAACGGGAAAGGCCTGTTCGTGGTTAAGCAGATTCCAGCATCAATCAATGCAGATATCATACCTAAAATGCAATCATTACCGCAGAGTGCAAAAGATATCTTGATGTCACGTGAGAACCCGCACATAGATTATACAAACCAGATGTTAATTGTGAATCCGGACGGCCGCGCGGATAGCTGGGTACCGTCTTCCTCTGATGTATTTGCTGAAGACTGGTGTGTTTTTGGAGAGTAA	y	n	N/A	y	y	y	y	n	N/A	y	y	n	y	n	N/A	y	n	N/A	y	n	N/A
77	Unused
78	Tad2	IMGVR_UViG_3300035661_000229|Ga0373633_0002495|Ga0373633_0002495_11889_12143	84	MTFPEALAVILYDGKTAITRDGWNGRSLGKTMFVKTQVPDEHSQNTEKYCYMFVEPTGSGRGYTRVPWVPSQQDMFAQDWVKVE	255	ATGACATTCCCGGAGGCCTTGGCTGTTATTCTTTATGACGGAAAAACAGCTATTACAAGGGATGGTTGGAACGGACGTAGCCTGGGTAAAACGATGTTTGTAAAGACGCAGGTTCCGGACGAACATTCCCAGAATACGGAAAAATACTGCTATATGTTCGTCGAGCCAACAGGATCCGGACGTGGTTATACTAGAGTTCCGTGGGTTCCGTCACAACAGGACATGTTTGCACAAGATTGGGTTAAAGTCGAATGA	y	n	N/A	y	n	N/A	y	n	N/A	y	n	N/A	y	n	N/A	y	n	N/A	y	n	N/A
79	Tad2	IMGVR_UViG_3300001865_000012|JGI2065J20421_1000998|JGI2065J20421_100099820	80	MKKNEERNGLTFEEAFAAVKSGNGMRLPKWSKDVVIRAQYPDENSKMTAPYLYVESRYGRVPWKETMIELFSNEWQIVEV	243	ATGAAAAAGAATGAAGAACGCAACGGACTGACTTTTGAGGAAGCATTCGCTGCGGTTAAGTCCGGGAATGGCATGCGGCTGCCGAAGTGGAGTAAGGATGTAGTGATTCGTGCTCAGTACCCTGACGAAAACTCGAAAATGACAGCTCCATATTTGTATGTGGAGTCCCGGTACGGACGCGTCCCATGGAAAGAAACTATGATTGAACTGTTTTCCAACGAGTGGCAAATAGTCGAAGTGTAA	y	y	y	y	n	N/A	y	y	y	y	n	N/A	n	N/A	y	n	N/A	n	y	y	n
80	Tad2	IMGVR_UViG_3300031873_000003|Ga0315297_10000012|Ga0315297_1000001274	73	MNEENTMDFPDCTESLLEGKKLRRLEWPDDGTYVVMSQEKLVIFTPKDQSLHPLVISTGDMSGTDWVVLSKGN	222	ATGAACGAAGAAAACACCATGGATTTTCCAGATTGCACTGAGTCGTTACTCGAAGGCAAGAAGTTACGTCGGCTTGAATGGCCTGATGATGGTACATATGTCGTTATGAGCCAGGAGAAGTTAGTTATCTTTACGCCTAAAGATCAGAGTCTTCATCCGCTTGTGATTAGCACAGGCGATATGTCAGGAACGGACTGGGTAGTACTTTCGAAAGGAAACTAA	y	n	N/A	y	n	N/A	n	N/A	n	n	N/A	n	y	n	N/A	n	N/A	n	y	n	N/A
81	Tad2	DTR_553313|DTR_553313_348	104	MVKDKVSFYEMMKALDEGGYAFLANGCILFKQIPAEIMPDTIPLLKSVPDLVKQRMLSLIEKDSAKSAKYENQYIKMNQQLRMTYYIFTGDDVNSNDWTVVVKD	315	ATGGTAAAAGATAAAGTCAGTTTCTACGAAATGATGAAAGCTCTTGACGAAGGTGGTTATGCCTTTCTGGCTAATGGATGCATCTTGTTCAAACAAATCCCGGCAGAGATTATGCCGGACACAATCCCGTTGCTGAAAAGCGTCCCAGACCTGGTGAAACAGAGGATGTTGAGCCTTATCGAGAAGGACTCCGCAAAATCTGCGAAGTACGAAAATCAGTATATCAAAATGAACCAACAGCTTAGAATGACTTATTATATTTTCACAGGAGATGATGTCAATTCAAATGACTGGACGGTAGTCGTCAAGGATTAA	y	n	N/A	y	n	N/A	n	N/A	n	y	y	n	y	n	N/A	n	N/A	n	y	n	N/A
82	Tad2	IMGVR_UViG_3300029495_000054|Ga0244015_1003132|Ga0244015_10031327	80	MPFGLAIEALKKGKKVARKGWNGKGMYLFLADGQDLTSCFSSGDFQCASSVCMKTAQNNICVGWLASQADMLADDWMFVE	243	ATGCCATTTGGACTGGCAATAGAGGCTTTAAAAAAAGGGAAAAAAGTAGCAAGAAAAGGCTGGAACGGGAAAGGAATGTATTTATTCTTGGCGGACGGGCAGGACCTCACATCGTGCTTTAGTTCTGGAGATTTTCAATGTGCGAGCAGTGTTTGCATGAAAACGGCTCAAAATAATATTTGCGTGGGCTGGCTGGCGTCTCAAGCAGACATGTTGGCAGATGACTGGATGTTTGTAGAATGA	y	y	y	y	n	N/A	y	n	N/A	y	n	N/A	y	n	N/A	n	N/A	n	y	y	n
83	Tad2	IMGVR_UViG_3300023280_000024|Ga0255813_10268369|Ga0255813_102683695	92	MNFGKALEELKQGNRVARKGWNGKGMFIYFESGSLIAPDKIRNLTLAKSIPDSQKHIDINPHIDMKSADGSIVVGWLASQTDMLADDWVLIK	279	ATGAATTTTGGAAAAGCTTTAGAAGAATTGAAACAAGGCAATCGGGTGGCTAGAAAAGGCTGGAACGGCAAGGGAATGTTTATTTATTTCGAATCTGGTTCACTTATTGCACCGGACAAAATACGCAACTTAACACTTGCTAAGTCCATTCCTGATTCTCAAAAACATATTGATATAAATCCTCATATTGATATGAAAAGTGCCGATGGCAGCATTGTGGTAGGATGGTTAGCATCCCAAACGGATATGCTGGCGGATGATTGGGTACTTATCAAGTGA	y	y	y	y	n	N/A	y	n	N/A	y	n	N/A	y	n	N/A	y	n	N/A	y	n	N/A
84	Tad2	IMGVR_UViG_3300029850_000053|Ga0245287_102309|Ga0245287_1023099	60	MNFGKAIQLLKEGKRVQRQGWNGKNQYIELATCISYKNTNNEIINAKHNAIGNKAIAFVG	183	ATGAACTTCGGAAAAGCAATCCAGTTGTTGAAAGAAGGGAAACGGGTGCAGAGACAAGGCTGGAATGGTAAAAATCAGTACATCGAATTAGCTACATGCATTTCTTATAAGAACACTAACAACGAAATTATCAACGCTAAACACAACGCGATTGGAAACAAAGCCATTGCGTTTGTGGGCTAA	y	n	N/A	y	n	N/A	y	n	N/A	y	n	N/A	y	n	N/A	y	n	N/A	y	n	N/A
85	Unused
86	Unused
87	T4 Acb2 control	IMG 638276852	88	MIEDIKGYKPHTEEKIGKVNAIKDAEVRLGLIFDALYDEFWEALDNCEDCEFAKNYAESLDQLTIAKTKLKEASMWACRAVFQPEEKY	267	ATGATTGAAGATATCAAAGGCTATAAACCGCATACAGAGGAGAAGATTGGCAAAGTTAATGCAATTAAGGACGCAGAAGTTCGCCTTGGGTTAATTTTTGACGCATTATACGACGAATTTTGGGAGGCTCTTGACAACTGCGAAGACTGCGAATTTGCTAAGAATTACGCCGAAAGCCTGGATCAGCTGACAATCGCCAAAACAAAACTTAAAGAAGCCTCTATGTGGGCGTGCCGCGCAGTCTTTCAGCCGGAAGAAAAATATTAA	y	n	N/A	y	n	N/A	y	n	N/A	y	y	y	n	N/A	y	y	n	N/A	y	n	N/A
88	PaMx33 Acb2 control	IMG 638307128	93	MDNQHKKIKGYRDLSQEEIDMMNRVKELGSQFEKLIQDVSDHLRGQYNASLHNRDEITRIANAEPGRWLAIGKTDIQTGMMAIIRAIAQPDSF	282	ATGGATAATCAACATAAAAAAATAAAAGGCTATCGAGACCTGTCACAGGAAGAAATTGACATGATGAACCGGGTCAAAGAGCTGGGAAGTCAGTTTGAGAAACTGATTCAGGATGTTTCTGATCATCTTCGTGGGCAGTATAACGCATCCCTTCATAACCGAGACGAGATCACAAGAATTGCCAACGCAGAACCGGGCCGCTGGCTTGCCATCGGAAAAACCGACATTCAAACGGGCATGATGGCGATCATCCGCGCAATCGCGCAACCTGATTCATTCTGA	n	N/A	n	y	n	N/A	y	n	N/A	y	y	y	y	y	y	y	n	N/A	y	n	N/A
89	SBSphiJ7 Tad1 control	P0DW57.1 (NCBI)	142	MRELKHELLPTRHTQVFHEDKDKMEFNAPHHFVVVPAGSPLVDQQIHYGRGGNSKKVTVKDFAGKLATVNFQLGPVTEHGANGVMNEDLIAMVITRLQYFQNSEFNCRENAMAITKLEEALMWLNKRTAEREQRGVEGTHEK	429	ATGCGGGAATTAAAACACGAGCTTCTTCCGACGAGGCACACGCAAGTCTTTCATGAGGATAAGGACAAAATGGAGTTCAACGCCCCGCACCATTTTGTAGTAGTACCTGCAGGCTCGCCGTTAGTAGACCAACAAATTCATTATGGACGGGGTGGAAACTCCAAAAAAGTTACGGTAAAGGACTTCGCTGGCAAACTGGCAACGGTTAATTTCCAACTGGGACCAGTTACGGAACACGGAGCAAACGGTGTCATGAATGAAGATTTAATTGCGATGGTTATTACACGGCTGCAATATTTTCAAAATTCAGAATTTAACTGCCGCGAAAATGCGATGGCCATAACTAAATTAGAAGAGGCCCTGATGTGGTTAAACAAGAGAACAGCGGAAAGAGAACAG…	y	y	y	y	n	N/A	y	n	N/A	y	n	N/A	y	n	N/A	y	n	N/A	y	n	N/A
90	cbTad1 control	IMG 2691988556	124	MKELSTIQKREKLNTVERIGSEGPGGAYHEYVIKSNSMDSQGNYDVYETIKFQKGARKEEKSQHGVIDSDLLEIVRDRLKSFQAGPFSSRENACALTHVEEALMWMNRRVEDRIERNVLGTNTK	375	ATGAAAGAGTTAAGTACCATTCAGAAAAGGGAGAAACTGAACACAGTCGAACGCATCGGTAGCGAGGGTCCGGGTGGGGCATATCATGAATATGTAATCAAAAGTAATAGTATGGACTCTCAGGGAAACTACGATGTTTATGAGACAATTAAGTTTCAAAAAGGCGCTAGGAAGGAAGAAAAGAGTCAACATGGTGTGATCGACAGCGACTTACTGGAAATCGTGAGAGACCGCCTCAAATCATTTCAAGCAGGACCGTTCAGTTCAAGGGAAAATGCATGTGCGCTGACCCACGTGGAAGAAGCGTTAATGTGGATGAACCGCCGTGTTGAAGATAGAATCGAACGGAATGTGTTAGGGACGAATACAAAATAG	y	y	y	y	n	N/	y	n	N/A	y	n	N/A	y	n	N/A	y	n	N/A	y	n	N/A
91	SPO1 Tad2 control	IMG 642977253	89	MKTKMSFGEALEVLKQGMQVYRSGWNGKNMFLFLKSSDALASDFGFGFGEYINEPVFGNIIFIKTADNKIHAWVPSQTDVLAEDWDIVS	270	ATGAAAACTAAAATGAGCTTCGGAGAAGCATTGGAAGTGTTAAAACAAGGCATGCAGGTGTATCGGAGCGGGTGGAATGGAAAAAACATGTTTCTTTTCCTGAAGTCTTCGGATGCGCTGGCCTCTGACTTTGGTTTTGGCTTTGGAGAATATATAAACGAACCGGTGTTTGGCAATATTATCTTTATAAAAACGGCAGATAATAAAATTCATGCATGGGTTCCGTCACAAACCGACGTTTTGGCTGAAGACTGGGACATCGTATCTTAA	y	y	y	y	n	N/A	n	N/A	n	y	n	N/A	y	n	N/A	y	n	N/A	y	n	N/A
92	HgmTad2 control		151	MKTLDEKAAEYAASVVSRNKEAKECEGLIQTAYVLGAMKGELLGEETGTFGQALESLKRGHLVARKGWNGKGMFIFMRPEDSLPTNMIVNQVKSLPESFKRWVANNYGDSETDRIKFTAYLCMKAADDTVVNGWLASQTDMLANDWMIVE	453	ATGAAAACACTTGATGAAAAGGCGGCCGAATATGCGGCCTCTGTTGTCAGCCGAAATAAGGAAGCAAAAGAATGCGAGGGCTTAATACAAACTGCATATGTACTGGGAGCTATGAAAGGAGAACTGCTTGGCGAAGAGACGGGGACTTTTGGACAGGCGTTAGAATCGTTAAAAAGAGGGCACCTGGTCGCCCGAAAAGGTTGGAATGGAAAAGGCATGTTCATATTCATGAGACCGGAAGACTCATTGCCGACAAATATGATCGTTAATCAGGTGAAAAGCTTACCAGAATCCTTTAAAAGGTGGGTTGCAAATAACTATGGAGATTCTGAAACAGATAGAATCAAGTTTACGGCATATTTATGTATGAAAGCTGCTGACGATACAGTGGTGAATGGC…	y	y	y	y	n	N/A	n	N/A	n	y	n	N/A	y	y	N/A	y	n	N/A	y	n	N/A
93	MoTad2 control	IMG 2746391925	88	MDSLNFGKALEALKEGKKVSREGWNGKGMFAYYVPGGVYKSQTDVIKNTFGEEVKYRPYLALKTVDNDIATWTPSVSDILAEDWNIVE	267	ATGGATTCTCTGAATTTTGGCAAAGCCCTCGAAGCCCTGAAAGAAGGAAAGAAAGTCTCACGCGAAGGTTGGAATGGGAAAGGCATGTTTGCTTATTATGTCCCTGGAGGCGTCTATAAGTCTCAAACCGATGTGATTAAGAACACATTTGGTGAGGAGGTTAAGTATAGGCCATACCTTGCGCTGAAGACAGTTGACAATGACATTGCCACATGGACACCGTCAGTATCTGATATTCTCGCCGAAGACTGGAATATCGTCGAATAA	y	n	N/A	y	y	y	y	n	N/A	n	N/A		y	n	N/A	y	y	y	y	y	y
94	control GFP		238	MSKGEELFTGVVPILVELDGDVNGHKFSVRGEGEGDATNGKLTLKFICTTGKLPVPWPTLVTTLTYGVQCFSRYPDHMKRHDFFKSAMPEGYVQERTISFKDDGTYKTRAEVKFEGDTLVNRIELKGIDFKEDGNILGHKLEYNFNSHNVYITADKQKNGIKANFKIRHNVEDGSVQLADHYQQNTPIGDGPVLLPDNHYLSTQSVLSKDPNEKRDHMVLLEFVTAAGITHGMDELYK	717	ATGAGTAAAGGGGAGGAACTCTTTACAGGAGTCGTACCTATTTTGGTTGAATTAGACGGAGATGTAAATGGCCACAAGTTTTCTGTCCGAGGCGAAGGTGAAGGCGATGCAACTAATGGTAAGCTGACACTGAAGTTTATTTGCACCACGGGTAAACTTCCGGTACCATGGCCGACACTGGTTACGACATTGACTTACGGCGTGCAGTGCTTCAGTCGGTATCCGGATCATATGAAAAGACATGATTTTTTTAAGAGCGCAATGCCGGAAGGTTACGTTCAAGAACGCACCATCAGCTTTAAAGACGACGGTACCTATAAAACGCGCGCAGAAGTGAAGTTCGAAGGAGATACGCTGGTCAATAGAATTGAATTGAAAGGCATCGATTTTAAGGAAGAT…	y	n	n	y	n	n	y	n	n	y	n	n	y	n	n	y	n	n	y	n	n
